# ^13^C tracer analysis reveals the landscape of metabolic checkpoints in human CD8^+^ T cell differentiation

**DOI:** 10.1101/2023.05.18.541159

**Authors:** Alexander Kirchmair, Niloofar Nemati, Giorgia Lamberti, Marcel P. Trefny, Anne Krogsdam, Anita Siller, Paul Hörtnagl, Petra Schumacher, Sieghart Sopper, Adolf M. Sandbichler, Alfred Zippelius, Bart Ghesquière, Zlatko Trajanoski

## Abstract

Naïve T cells remain in an actively maintained state of quiescence until activation by antigenic signals, upon which they start proliferation and generation of effector cells to initiate a functional immune response. Metabolic reprogramming is essential to meet the biosynthetic demands of the differentiation process, and failure to do so can promote the development of hypofunctional exhausted T cells. Here we used ^13^C metabolomics and transcriptomics to study the metabolic dynamics of CD8^+^ T cells in their complete course of differentiation from naïve over stem-like memory to effector cells. The quiescence of naïve T cells was evident in a profound suppression of glucose oxidation and a decreased expression of *ENO1*, downstream of which no glycolytic flux was detectable. Moreover, TCA cycle activity was low in naïve T cells and associated with a downregulation of SDH subunits. Upon stimulation and exit from quiescence, the initiation of cell growth and proliferation was accompanied by differential expression of T cell regulatory genes and metabolic reprogramming towards aerobic glycolysis with high rates of nutrient uptake, respiration and lactate production. High flux in anabolic pathways imposed a strain on NADH homeostasis, which coincided with engagement of the proline cycle for mitochondrial redox shuttling. With acquisition of effector functions, cells increasingly relied on glycolysis as opposed to oxidative phosphorylation, which paradoxically was not linked to changes in mitochondrial abundance. We further investigated the metabolic phenotype of exhausted T cells, finding that decreased effector function concurred with a reduction in mitochondrial metabolism, glycolysis and amino acid import, and an upregulation of suppressive and quiescence-associated genes, including *TXNIP* and *KLF2*. Thus, these results identify multiple features critical for the metabolic reprogramming that supports quiescence, proliferation and effector function of CD8^+^ T cells during differentiation. Further, an impairment of the same processes in exhaustion suggests that targeting these control points may be useful for both modulation of differentiation and prevention of exhaustion.
