## Supplementary material for "^13^C tracer analysis reveals the landscape of metabolic checkpoints in human CD8^+^ T cell differentiation": Table S4

### Sheet: GSE210534_TEXvsTEFF
gene	baseMean	log2FC	log2FCse	stat	pvalue	padj	weight	svalue	log2FCshrink
ALDH18A1	3301.02	-1.06131	0.114444	-9.27364	1.79894e-20	3.8294e-19	1.20214	0	-1.03958
BTG1	25883.2	1.62659	0.144673	11.2433	2.4998e-29	1.31415e-27	1.17916	1.23008e-30	1.5928
BTG2	8865.34	0.565982	0.133789	4.23042	2.33257e-05	0.000109052	0.938699	1.02121e-06	0.545609
KLF2	2075.63	4.92273	0.503433	9.77831	1.39516e-22	3.53417e-21	1.22752	7.68521e-22	4.71777
LDHA	22643.2	-3.21551	0.23756	-13.5356	9.63777e-42	1.95866e-39	0.96939	9.09707e-18	-3.13424
MYC	4439.23	-0.55539	0.210915	-2.63324	0.00845733	0.0198356	1.19054	0.000485412	-0.508678
PDCD1	692.067	0.964806	0.327544	2.94558	0.00322355	0.0117468	0.812636	0.000277702	0.81455
PYCR1	522.695	-4.6901	0.311544	-15.0544	3.23152e-51	1.0632e-48	1.19757	0	-4.61249
SDHA	12526.6	-0.806033	0.100935	-7.98568	1.39744e-15	1.86882e-14	1.17916	6.77871e-17	-0.790853
SDHB	3980.29	-1.22938	0.105572	-11.6449	2.43635e-31	1.53056e-29	1.18922	0	-1.21058
SDHD	3278.05	-0.548967	0.0907634	-6.04833	1.46359e-09	9.64436e-09	1.20214	5.2407e-11	-0.539592
SLC1A5	4094.72	-1.89865	0.203819	-9.31535	1.21552e-20	2.64563e-19	1.19054	0	-1.83244
SLC7A5	3825.77	-2.01039	0.207234	-9.7011	2.98255e-22	7.41039e-21	1.20214	0	-1.94197
TCF7	7608.95	2.70576	0.657375	4.11601	3.85488e-05	0.00014919	1.10832	3.16623e-05	2.02184
TXNIP	45978.8	2.96397	0.266521	11.121	9.91871e-29	6.09063e-27	0.938699	4.0957e-29	2.85387
