## Supplementary material for "^13^C tracer analysis reveals the landscape of metabolic checkpoints in human CD8^+^ T cell differentiation": Table S6

### Sheet: Met_TEXvsTEFF_cells
id	lfc	pval	padj	metabolite
lac	-1.1693	2.22045e-16	2.88658e-15	lactate
g3p	-0.993285	2.22045e-16	2.88658e-15	glyceraldehyde-3-p
f6p	0.175567	2.22045e-16	2.88658e-15	fructose-6-p
ala	-1.83719	3.9202e-12	3.82219e-11	alanine
nadh	-1.30086	6.75696e-10	5.27043e-09	NADH
asn	-1.1033	1.13271e-07	7.3626e-07	asparagine
gly	-0.744272	2.40483e-06	1.14574e-05	glycine
utp	-1.39584	2.52403e-06	1.14574e-05	UTP
uacgam	-1.04666	2.64401e-06	1.14574e-05	UDP-GlcNAc
thr	-0.853361	3.70913e-06	1.44656e-05	threonine
pro	-1.41171	4.13962e-06	1.46768e-05	proline
akg	-0.88889	5.51407e-06	1.79207e-05	a-ketoglutarate
gln	-0.75562	1.55527e-05	4.66581e-05	glutamine
glu	-0.738619	3.09396e-05	8.61889e-05	glutamate
nad	-0.975134	5.86516e-05	0.000152494	NAD
ita	0.361096	0.000114938	0.000280161	itaconate
ser	-0.74157	0.000214314	0.00046908	serine
udpg	-1.06717	0.000216498	0.00046908	UDP-glucose
pyr	0.427911	0.000292587	0.000574964	pyruvate
tyr	-1.03906	0.000294853	0.000574964	tyrosine
atp	-1.19215	0.00105382	0.00195709	ATP
ile	-0.955944	0.00143559	0.00243592	isoleucine
leu	-0.955932	0.00143657	0.00243592	leucine
val	-0.90257	0.00159723	0.00259413	valine
phe	-0.947688	0.0016629	0.00259413	phenylalanine
met	-0.99721	0.00358659	0.00537989	methionine
gthrd	-1.08098	0.00493034	0.0071216	glutathione (GSH)
arachd	0.194988	0.0056059	0.00780821	arachidonic acid
mal	-0.916573	0.00904662	0.0121662	malate
succ	0.419473	0.0217867	0.0283227	succinate
fum	-0.475901	0.0450456	0.0566702	fumarate
nadp	-1.25415	0.050646	0.0617248	NADP
asp	-0.488655	0.0766263	0.0905584	aspartate
fdp	-0.61075	0.192069	0.220315	fructose-1,6-p
cys	-1.54358	0.316769	0.352971	cysteine
g6p	0.110382	0.546342	0.591871	glucose-6-p
adp	-0.394939	0.593421	0.625497	ADP
gthox	-0.116823	0.610007	0.626059	glutathione (GSSG)
cdp	-0.343564	0.665135	0.665135	CDP
accoa	#N/A	#N/A	#N/A	acetyl-CoA
amp	#N/A	#N/A	#N/A	AMP
arg	#N/A	#N/A	#N/A	arginine
cit	#N/A	#N/A	#N/A	citrate
cmp	#N/A	#N/A	#N/A	CMP
coa	#N/A	#N/A	#N/A	CoA
ctp	#N/A	#N/A	#N/A	CTP
dhap	#N/A	#N/A	#N/A	dihydroxyacetone phosphate
gdp	#N/A	#N/A	#N/A	GDP
gmp	#N/A	#N/A	#N/A	GMP
gtp	#N/A	#N/A	#N/A	GTP
hdca	#N/A	#N/A	#N/A	palmitate
lys	#N/A	#N/A	#N/A	lysine
metsox	#N/A	#N/A	#N/A	methionine sulfoxide
myr	#N/A	#N/A	#N/A	myristic acid
myr_d27	#N/A	#N/A	#N/A	internal standard
nadph	#N/A	#N/A	#N/A	NADPH
oaa	#N/A	#N/A	#N/A	oxaloacetate
ocdca	#N/A	#N/A	#N/A	stearate
p3g	#N/A	#N/A	#N/A	3-phosphoglycerate
pep	#N/A	#N/A	#N/A	phosphoenolpyruvate
tdp	#N/A	#N/A	#N/A	TDP
tmp	#N/A	#N/A	#N/A	TMP
trp	#N/A	#N/A	#N/A	tryptophan
ttp	#N/A	#N/A	#N/A	TTP
udp	#N/A	#N/A	#N/A	UDP
udpglcur	#N/A	#N/A	#N/A	UDP-glucuronate
ump	#N/A	#N/A	#N/A	UMP

### Sheet: Iso_TEXvsTEFF_cells
id	pval	diff	padj	metabolite
ala_m3	2.22045e-16	-0.378353	8.40286e-16	alanine
ala_m0	2.22045e-16	0.35334	8.40286e-16	alanine
nadp_m10	2.22045e-16	-0.26883	8.40286e-16	NADP
nad_m10	2.22045e-16	-0.203175	8.40286e-16	NAD
g3p_m2	2.22045e-16	0.200628	8.40286e-16	glyceraldehyde-3-p
g3p_m0	2.22045e-16	-0.200628	8.40286e-16	glyceraldehyde-3-p
nadp_m5	2.22045e-16	0.20008	8.40286e-16	NADP
nadh_m5	2.22045e-16	0.187842	8.40286e-16	NADH
uacgam_m13	2.22045e-16	-0.177062	8.40286e-16	UDP-GlcNAc
nad_m5	2.22045e-16	0.169597	8.40286e-16	NAD
nadh_m10	2.22045e-16	-0.167036	8.40286e-16	NADH
nad_m0	2.22045e-16	0.107996	8.40286e-16	NAD
nadh_m0	2.22045e-16	0.0986577	8.40286e-16	NADH
nadp_m0	2.22045e-16	0.0931263	8.40286e-16	NADP
atp_m0	2.22045e-16	0.0821198	8.40286e-16	ATP
ser_m1	2.22045e-16	0.0781812	8.40286e-16	serine
uacgam_m8	2.22045e-16	-0.0515533	8.40286e-16	UDP-GlcNAc
utp_m0	2.22045e-16	-0.0505827	8.40286e-16	UTP
nadh_m11	2.22045e-16	-0.0502475	8.40286e-16	NADH
nadh_m8	2.22045e-16	-0.0465057	8.40286e-16	NADH
nad_m11	2.22045e-16	-0.0464174	8.40286e-16	NAD
atp_m6	2.22045e-16	-0.0449254	8.40286e-16	ATP
adp_m6	2.22045e-16	-0.0429948	8.40286e-16	ADP
uacgam_m5	2.22045e-16	0.0322182	8.40286e-16	UDP-GlcNAc
nadh_m12	2.22045e-16	-0.022007	8.40286e-16	NADH
ser_m2	2.22045e-16	-0.0195646	8.40286e-16	serine
nad_m12	2.22045e-16	-0.0183726	8.40286e-16	NAD
f6p_m0	2.22045e-16	-0.0167666	8.40286e-16	fructose-6-p
atp_m7	2.22045e-16	-0.0166623	8.40286e-16	ATP
uacgam_m0	2.22045e-16	0.0136169	8.40286e-16	UDP-GlcNAc
utp_m3	2.22045e-16	-0.0133234	8.40286e-16	UTP
atp_m1	2.22045e-16	0.0123993	8.40286e-16	ATP
adp_m7	2.22045e-16	-0.0112574	8.40286e-16	ADP
glu_m1	2.22045e-16	0.010122	8.40286e-16	glutamate
lac_m1	2.22045e-16	0.00826446	8.40286e-16	lactate
asn_m0	2.22045e-16	0.0052643	8.40286e-16	asparagine
asn_m2	2.22045e-16	-0.0048792	8.40286e-16	asparagine
atp_m8	2.22045e-16	-0.00407555	8.40286e-16	ATP
myr_m1	2.22045e-16	0.00273772	8.40286e-16	myristic acid
uacgam_m9	2.22045e-16	0.00262473	8.40286e-16	UDP-GlcNAc
myr_m0	2.22045e-16	-0.00261438	8.40286e-16	myristic acid
hdca_m1	2.22045e-16	-0.00132937	8.40286e-16	palmitate
udpg_m8	2.22045e-16	-0.00122776	8.40286e-16	UDP-glucose
ocdca_m0	2.22045e-16	0.0011779	8.40286e-16	stearate
gln_m1	2.22045e-16	-0.000782958	8.40286e-16	glutamine
ocdca_m2	2.22045e-16	-0.000682544	8.40286e-16	stearate
leu_m1	2.22045e-16	0.000570954	8.40286e-16	leucine
ile_m1	2.22045e-16	0.000570411	8.40286e-16	isoleucine
arachd_m5	2.22045e-16	-0.000188802	8.40286e-16	arachidonic acid
gthrd_m6	2.22045e-16	-0.000147715	8.40286e-16	glutathione (GSH)
phe_m0	2.22045e-16	-0.000128577	8.40286e-16	phenylalanine
udpg_m15	2.22045e-15	0.00556412	8.24127e-15	UDP-glucose
uacgam_m12	5.55112e-15	0.014375	2.02144e-14	UDP-GlcNAc
succ_m1	1.21014e-13	0.000308367	4.32514e-13	succinate
accoa_m7	4.68958e-13	-0.539465	1.64562e-12	acetyl-CoA
nad_m2	5.30465e-13	0.00304297	1.82821e-12	NAD
udpg_m2	5.74207e-13	-0.000520622	1.94425e-12	UDP-glucose
uacgam_m11	1.60805e-12	0.169188	5.35092e-12	UDP-GlcNAc
gly_m0	1.74039e-12	0.0398187	5.59824e-12	glycine
gly_m2	1.74039e-12	-0.0398187	5.59824e-12	glycine
accoa_m5	4.22817e-12	0.54553	1.33777e-11	acetyl-CoA
g6p_m0	8.51275e-12	-0.0590137	2.60787e-11	glucose-6-p
g6p_m2	8.51275e-12	0.0590137	2.60787e-11	glucose-6-p
nadp_m12	1.76228e-11	-0.00482842	5.31437e-11	NADP
gthox_m4	6.91303e-09	0.00758891	2.05264e-08	glutathione (GSSG)
ile_m2	1.05903e-08	-0.00143212	3.09685e-08	isoleucine
leu_m2	1.23681e-08	-0.00142408	3.56274e-08	leucine
utp_m5	1.27967e-08	0.0656383	3.63201e-08	UTP
gthrd_m1	1.40054e-08	0.0084194	3.91746e-08	glutathione (GSH)
asp_m1	2.23959e-08	0.0103953	6.17488e-08	aspartate
ser_m3	4.17945e-08	-0.0219131	1.12929e-07	serine
udpg_m6	4.21291e-08	-0.023938	1.12929e-07	UDP-glucose
arachd_m4	3.15921e-07	0.00148107	8.35243e-07	arachidonic acid
asp_m4	3.86287e-07	-0.0188418	1.00748e-06	aspartate
gthrd_m3	5.35881e-07	0.00709453	1.379e-06	glutathione (GSH)
nad_m13	6.27531e-07	-0.0019948	1.5936e-06	NAD
utp_m8	1.24602e-06	-0.0185013	3.12314e-06	UTP
met_m0	1.57534e-05	0.00414976	3.89796e-05	methionine
uacgam_m2	2.85902e-05	-0.000698797	6.9847e-05	UDP-GlcNAc
uacgam_m15	3.5856e-05	-0.0156086	8.65025e-05	UDP-GlcNAc
ile_m0	0.000144112	0.00135571	0.000343379	isoleucine
leu_m0	0.000234131	0.00134736	0.000551065	leucine
arachd_m9	0.000256305	4.09216e-05	0.000595985	arachidonic acid
akg_m0	0.000311805	0.0625481	0.000707982	a-ketoglutarate
akg_m2	0.000311805	-0.0625481	0.000707982	a-ketoglutarate
uacgam_m16	0.000488389	-0.00637228	0.00109603	UDP-GlcNAc
asp_m3	0.00057723	-0.0243418	0.00128052	aspartate
glu_m5	0.000626134	-0.0143724	0.00137323	glutamate
uacgam_m6	0.000846369	0.0297068	0.00183538	UDP-GlcNAc
nad_m8	0.000969051	-0.00895948	0.00207808	NAD
udpg_m9	0.00128873	-0.0015957	0.00273324	UDP-glucose
udpg_m0	0.00138692	-0.000806743	0.00290952	UDP-glucose
uacgam_m10	0.00181612	-0.00231394	0.00376894	UDP-GlcNAc
uacgam_m17	0.00225593	-0.000372407	0.00463185	UDP-GlcNAc
ser_m0	0.00293696	-0.037692	0.00596666	serine
gln_m2	0.00394779	0.00223874	0.00793671	glutamine
succ_m0	0.00478863	0.0128653	0.00952789	succinate
udpg_m3	0.00495901	-0.000671102	0.00976621	UDP-glucose
succ_m2	0.00548337	-0.0105094	0.0106898	succinate
nad_m7	0.00612531	-0.00179736	0.0117233	NAD
gthrd_m5	0.00613498	-0.00376771	0.0117233	glutathione (GSH)
ctp_m4	0.00780022	0.520297	0.0147592	CTP
succ_m3	0.00821612	-0.00249343	0.0153273	succinate
pro_m2	0.00825926	-0.0134195	0.0153273	proline
met_m4	0.00913647	-0.00500412	0.0167937	methionine
uacgam_m14	0.00972155	-0.00738219	0.0177006	UDP-GlcNAc
mal_m1	0.0106236	0.00635638	0.0191622	malate
pro_m5	0.0108028	-0.00147146	0.0193049	proline
fdp_m0	0.0112073	-0.000119098	0.0198441	fructose-1,6-p
asp_m0	0.0122	0.0506289	0.0214055	aspartate
lac_m3	0.0199596	-0.304638	0.0347045	lactate
mal_m4	0.0217371	-0.00557155	0.0374576	malate
lac_m0	0.0241	0.293639	0.0411619	lactate
ocdca_m1	0.0249419	-0.000540319	0.0422262	stearate
pro_m1	0.028445	0.00719797	0.0477381	proline
asp_m2	0.0296785	-0.0178903	0.0493789	aspartate
gtp_m6	0.0327045	0.0578331	0.0539485	GTP
udpg_m11	0.0360828	0.0267475	0.0590169	UDP-glucose
mal_m3	0.0365501	-0.0173006	0.0592787	malate
atp_m2	0.0405917	-0.00127935	0.065285	ATP
adp_m0	0.0429401	0.0777142	0.0684913	ADP
glu_m4	0.0542909	-0.012389	0.0858865	glutamate
nad_m6	0.0692234	0.00246646	0.108619	NAD
ala_m1	0.0732595	0.0183199	0.114025	alanine
udpglcur_m14	0.0831902	0.355614	0.128446	UDP-glucuronate
gtp_m3	0.0968047	-0.27091	0.14828	GTP
pro_m4	0.110191	-0.00169874	0.167455	proline
gtp_m7	0.123379	-0.0152424	0.186032	GTP
gthox_m0	0.124786	-0.165632	0.186696	glutathione (GSSG)
asn_m3	0.127647	-0.000293869	0.189506	asparagine
nadh_m6	0.135199	-0.00088926	0.199187	NADH
ita_m3	0.142014	0.000819877	0.207642	itaconate
udpg_m4	0.14509	-0.000190023	0.208014	UDP-glucose
utp_m7	0.151435	0.0248977	0.208014	UTP
gln_m0	0.155687	-0.0014355	0.208014	glutamine
thr_m0	0.156776	0.000411481	0.208014	threonine
pyr_m0	0.157015	-4.00888e-05	0.208014	pyruvate
hdca_m0	0.157057	0.000556535	0.208014	palmitate
arachd_m12	0.157202	0.000125617	0.208014	arachidonic acid
arachd_m14	0.157204	-0.000104366	0.208014	arachidonic acid
arachd_m13	0.157229	5.0358e-05	0.208014	arachidonic acid
gthox_m1	0.157297	0.00116533	0.208014	glutathione (GSSG)
nadp_m1	0.157297	-0.000598582	0.208014	NADP
trp_m0	0.157298	0.00116401	0.208014	tryptophan
nad_m1	0.157299	0.000390798	0.208014	NAD
nadp_m11	0.157574	-0.0143882	0.208014	NADP
gthox_m2	0.158436	0.117902	0.208014	glutathione (GSSG)
uacgam_m4	0.174459	-0.000456769	0.227504	UDP-GlcNAc
arachd_m0	0.176436	-0.00278051	0.227715	arachidonic acid
gtp_m1	0.177421	0.42022	0.227715	GTP
gthox_m3	0.17816	-0.012691	0.227715	glutathione (GSSG)
coa_m0	0.188811	0.131417	0.2379	CoA
cit_m2	0.189827	-0.071194	0.2379	citrate
cit_m0	0.189827	0.071194	0.2379	citrate
atp_m5	0.220342	-0.0165962	0.274362	ATP
hdca_m2	0.228104	-2.14379e-05	0.282205	palmitate
gtp_m4	0.243357	-0.187983	0.299158	GTP
mal_m0	0.256745	0.0287769	0.313619	malate
lys_m0	0.258423	-0.359432	0.313683	lysine
met_m3	0.281954	0.000864064	0.340107	methionine
gthrd_m2	0.296831	-0.0083043	0.355828	glutathione (GSH)
f6p_m6	0.301596	-0.0563077	0.359309	fructose-6-p
arachd_m11	0.304113	0.00170456	0.360084	arachidonic acid
uacgam_m3	0.320667	-0.000229149	0.37737	UDP-GlcNAc
gthrd_m4	0.33443	-0.00204428	0.391182	glutathione (GSH)
mal_m2	0.340331	-0.0119395	0.395686	malate
ita_m2	0.357878	-0.00191924	0.413595	itaconate
gthrd_m10	0.376964	5.04552e-05	0.430748	glutathione (GSH)
pro_m3	0.377184	0.000825468	0.430748	proline
f6p_m2	0.392106	0.0478813	0.445155	fructose-6-p
adp_m5	0.431846	-0.0221632	0.487405	ADP
pro_m0	0.437611	0.00811965	0.49104	proline
glu_m0	0.464038	0.0190964	0.515554	glutamate
glu_m3	0.4648	0.00320151	0.515554	glutamate
udpg_m5	0.471619	-0.000987111	0.520129	UDP-glucose
uacgam_m7	0.489829	0.000704926	0.537142	UDP-GlcNAc
fdp_m6	0.494263	-0.0044633	0.538942	fructose-1,6-p
fdp_m3	0.503532	0.00442322	0.545964	fructose-1,6-p
utp_m1	0.53535	-0.00228194	0.577221	UTP
udpg_m12	0.560335	0.00257035	0.600803	UDP-glucose
glu_m2	0.597375	-0.00579182	0.63698	glutamate
udpg_m14	0.626637	-0.00136158	0.66451	UDP-glucose
udpg_m13	0.666728	-0.00248717	0.703161	UDP-glucose
ita_m0	0.680579	0.00108812	0.713868	itaconate
arachd_m7	0.748556	2.48013e-05	0.780926	arachidonic acid
cdp_m5	0.801249	0.0183301	0.826958	CDP
cdp_m0	0.801249	-0.0183301	0.826958	CDP
utp_m6	0.809739	-0.00288856	0.831275	UTP
udpg_m7	0.853278	-0.000100388	0.871337	UDP-glucose
ctp_m6	0.907383	0.0389145	0.92171	CTP
gthrd_m0	0.927454	-0.00127471	0.937166	glutathione (GSH)
nadh_m7	0.939334	5.6411e-05	0.944226	NADH
adp_m3	0.977281	0.000163749	0.977281	ADP
utp_m2	#N/A	#N/A	#N/A	UTP
utp_m4	#N/A	#N/A	#N/A	UTP
utp_m9	#N/A	#N/A	#N/A	UTP
ump_m0	#N/A	#N/A	#N/A	UMP
ump_m1	#N/A	#N/A	#N/A	UMP
ump_m2	#N/A	#N/A	#N/A	UMP
ump_m3	#N/A	#N/A	#N/A	UMP
ump_m4	#N/A	#N/A	#N/A	UMP
ump_m5	#N/A	#N/A	#N/A	UMP
ump_m6	#N/A	#N/A	#N/A	UMP
ump_m7	#N/A	#N/A	#N/A	UMP
ump_m8	#N/A	#N/A	#N/A	UMP
ump_m9	#N/A	#N/A	#N/A	UMP
udpglcur_m0	#N/A	#N/A	#N/A	UDP-glucuronate
udpglcur_m1	#N/A	#N/A	#N/A	UDP-glucuronate
udpglcur_m2	#N/A	#N/A	#N/A	UDP-glucuronate
udpglcur_m3	#N/A	#N/A	#N/A	UDP-glucuronate
udpglcur_m4	#N/A	#N/A	#N/A	UDP-glucuronate
udpglcur_m5	#N/A	#N/A	#N/A	UDP-glucuronate
udpglcur_m6	#N/A	#N/A	#N/A	UDP-glucuronate
udpglcur_m7	#N/A	#N/A	#N/A	UDP-glucuronate
udpglcur_m8	#N/A	#N/A	#N/A	UDP-glucuronate
udpglcur_m9	#N/A	#N/A	#N/A	UDP-glucuronate
udpglcur_m10	#N/A	#N/A	#N/A	UDP-glucuronate
udpglcur_m11	#N/A	#N/A	#N/A	UDP-glucuronate
udpglcur_m12	#N/A	#N/A	#N/A	UDP-glucuronate
udpglcur_m13	#N/A	#N/A	#N/A	UDP-glucuronate
udpglcur_m15	#N/A	#N/A	#N/A	UDP-glucuronate
udpg_m1	#N/A	#N/A	#N/A	UDP-glucose
udpg_m10	#N/A	#N/A	#N/A	UDP-glucose
uacgam_m1	#N/A	#N/A	#N/A	UDP-GlcNAc
udp_m0	#N/A	#N/A	#N/A	UDP
udp_m1	#N/A	#N/A	#N/A	UDP
udp_m2	#N/A	#N/A	#N/A	UDP
udp_m3	#N/A	#N/A	#N/A	UDP
udp_m4	#N/A	#N/A	#N/A	UDP
udp_m5	#N/A	#N/A	#N/A	UDP
udp_m6	#N/A	#N/A	#N/A	UDP
udp_m7	#N/A	#N/A	#N/A	UDP
udp_m8	#N/A	#N/A	#N/A	UDP
udp_m9	#N/A	#N/A	#N/A	UDP
ttp_m0	#N/A	#N/A	#N/A	TTP
ttp_m1	#N/A	#N/A	#N/A	TTP
ttp_m2	#N/A	#N/A	#N/A	TTP
ttp_m3	#N/A	#N/A	#N/A	TTP
ttp_m4	#N/A	#N/A	#N/A	TTP
ttp_m5	#N/A	#N/A	#N/A	TTP
ttp_m6	#N/A	#N/A	#N/A	TTP
ttp_m7	#N/A	#N/A	#N/A	TTP
ttp_m8	#N/A	#N/A	#N/A	TTP
ttp_m9	#N/A	#N/A	#N/A	TTP
ttp_m10	#N/A	#N/A	#N/A	TTP
tmp_m0	#N/A	#N/A	#N/A	TMP
tmp_m1	#N/A	#N/A	#N/A	TMP
tmp_m2	#N/A	#N/A	#N/A	TMP
tmp_m3	#N/A	#N/A	#N/A	TMP
tmp_m4	#N/A	#N/A	#N/A	TMP
tmp_m5	#N/A	#N/A	#N/A	TMP
tmp_m6	#N/A	#N/A	#N/A	TMP
tmp_m7	#N/A	#N/A	#N/A	TMP
tmp_m8	#N/A	#N/A	#N/A	TMP
tmp_m9	#N/A	#N/A	#N/A	TMP
tmp_m10	#N/A	#N/A	#N/A	TMP
tdp_m0	#N/A	#N/A	#N/A	TDP
tdp_m1	#N/A	#N/A	#N/A	TDP
tdp_m2	#N/A	#N/A	#N/A	TDP
tdp_m3	#N/A	#N/A	#N/A	TDP
tdp_m4	#N/A	#N/A	#N/A	TDP
tdp_m5	#N/A	#N/A	#N/A	TDP
tdp_m6	#N/A	#N/A	#N/A	TDP
tdp_m7	#N/A	#N/A	#N/A	TDP
tdp_m8	#N/A	#N/A	#N/A	TDP
tdp_m9	#N/A	#N/A	#N/A	TDP
tdp_m10	#N/A	#N/A	#N/A	TDP
succ_m4	#N/A	#N/A	#N/A	succinate
ocdca_m3	#N/A	#N/A	#N/A	stearate
ocdca_m4	#N/A	#N/A	#N/A	stearate
ocdca_m5	#N/A	#N/A	#N/A	stearate
ocdca_m6	#N/A	#N/A	#N/A	stearate
ocdca_m7	#N/A	#N/A	#N/A	stearate
ocdca_m8	#N/A	#N/A	#N/A	stearate
ocdca_m9	#N/A	#N/A	#N/A	stearate
ocdca_m10	#N/A	#N/A	#N/A	stearate
ocdca_m11	#N/A	#N/A	#N/A	stearate
ocdca_m12	#N/A	#N/A	#N/A	stearate
ocdca_m13	#N/A	#N/A	#N/A	stearate
ocdca_m14	#N/A	#N/A	#N/A	stearate
ocdca_m15	#N/A	#N/A	#N/A	stearate
ocdca_m16	#N/A	#N/A	#N/A	stearate
ocdca_m17	#N/A	#N/A	#N/A	stearate
ocdca_m18	#N/A	#N/A	#N/A	stearate
pyr_m1	#N/A	#N/A	#N/A	pyruvate
pyr_m2	#N/A	#N/A	#N/A	pyruvate
pyr_m3	#N/A	#N/A	#N/A	pyruvate
pep_m0	#N/A	#N/A	#N/A	phosphoenolpyruvate
pep_m1	#N/A	#N/A	#N/A	phosphoenolpyruvate
pep_m2	#N/A	#N/A	#N/A	phosphoenolpyruvate
pep_m3	#N/A	#N/A	#N/A	phosphoenolpyruvate
hdca_m3	#N/A	#N/A	#N/A	palmitate
hdca_m4	#N/A	#N/A	#N/A	palmitate
hdca_m5	#N/A	#N/A	#N/A	palmitate
hdca_m6	#N/A	#N/A	#N/A	palmitate
hdca_m7	#N/A	#N/A	#N/A	palmitate
hdca_m8	#N/A	#N/A	#N/A	palmitate
hdca_m9	#N/A	#N/A	#N/A	palmitate
hdca_m10	#N/A	#N/A	#N/A	palmitate
hdca_m11	#N/A	#N/A	#N/A	palmitate
hdca_m12	#N/A	#N/A	#N/A	palmitate
hdca_m13	#N/A	#N/A	#N/A	palmitate
hdca_m14	#N/A	#N/A	#N/A	palmitate
hdca_m15	#N/A	#N/A	#N/A	palmitate
hdca_m16	#N/A	#N/A	#N/A	palmitate
akg_m1	#N/A	#N/A	#N/A	a-ketoglutarate
akg_m3	#N/A	#N/A	#N/A	a-ketoglutarate
akg_m4	#N/A	#N/A	#N/A	a-ketoglutarate
akg_m5	#N/A	#N/A	#N/A	a-ketoglutarate
gthox_m5	#N/A	#N/A	#N/A	glutathione (GSSG)
gthox_m6	#N/A	#N/A	#N/A	glutathione (GSSG)
gthox_m7	#N/A	#N/A	#N/A	glutathione (GSSG)
gthox_m8	#N/A	#N/A	#N/A	glutathione (GSSG)
gthox_m9	#N/A	#N/A	#N/A	glutathione (GSSG)
gthox_m10	#N/A	#N/A	#N/A	glutathione (GSSG)
gthox_m11	#N/A	#N/A	#N/A	glutathione (GSSG)
gthox_m12	#N/A	#N/A	#N/A	glutathione (GSSG)
gthox_m13	#N/A	#N/A	#N/A	glutathione (GSSG)
gthox_m14	#N/A	#N/A	#N/A	glutathione (GSSG)
gthox_m15	#N/A	#N/A	#N/A	glutathione (GSSG)
gthox_m16	#N/A	#N/A	#N/A	glutathione (GSSG)
gthox_m17	#N/A	#N/A	#N/A	glutathione (GSSG)
gthox_m18	#N/A	#N/A	#N/A	glutathione (GSSG)
gthox_m19	#N/A	#N/A	#N/A	glutathione (GSSG)
gthox_m20	#N/A	#N/A	#N/A	glutathione (GSSG)
oaa_m0	#N/A	#N/A	#N/A	oxaloacetate
oaa_m1	#N/A	#N/A	#N/A	oxaloacetate
oaa_m2	#N/A	#N/A	#N/A	oxaloacetate
oaa_m3	#N/A	#N/A	#N/A	oxaloacetate
oaa_m4	#N/A	#N/A	#N/A	oxaloacetate
nadph_m0	#N/A	#N/A	#N/A	NADPH
nadph_m1	#N/A	#N/A	#N/A	NADPH
nadph_m2	#N/A	#N/A	#N/A	NADPH
nadph_m3	#N/A	#N/A	#N/A	NADPH
nadph_m4	#N/A	#N/A	#N/A	NADPH
nadph_m5	#N/A	#N/A	#N/A	NADPH
nadph_m6	#N/A	#N/A	#N/A	NADPH
nadph_m7	#N/A	#N/A	#N/A	NADPH
nadph_m8	#N/A	#N/A	#N/A	NADPH
nadph_m9	#N/A	#N/A	#N/A	NADPH
nadph_m10	#N/A	#N/A	#N/A	NADPH
nadph_m11	#N/A	#N/A	#N/A	NADPH
nadph_m12	#N/A	#N/A	#N/A	NADPH
nadph_m13	#N/A	#N/A	#N/A	NADPH
nadph_m14	#N/A	#N/A	#N/A	NADPH
nadph_m15	#N/A	#N/A	#N/A	NADPH
nadph_m16	#N/A	#N/A	#N/A	NADPH
nadph_m17	#N/A	#N/A	#N/A	NADPH
nadph_m18	#N/A	#N/A	#N/A	NADPH
nadph_m19	#N/A	#N/A	#N/A	NADPH
nadph_m20	#N/A	#N/A	#N/A	NADPH
nadph_m21	#N/A	#N/A	#N/A	NADPH
nadp_m2	#N/A	#N/A	#N/A	NADP
nadp_m3	#N/A	#N/A	#N/A	NADP
nadp_m4	#N/A	#N/A	#N/A	NADP
nadp_m6	#N/A	#N/A	#N/A	NADP
nadp_m7	#N/A	#N/A	#N/A	NADP
nadp_m8	#N/A	#N/A	#N/A	NADP
nadp_m9	#N/A	#N/A	#N/A	NADP
nadp_m13	#N/A	#N/A	#N/A	NADP
nadp_m14	#N/A	#N/A	#N/A	NADP
nadp_m15	#N/A	#N/A	#N/A	NADP
nadp_m16	#N/A	#N/A	#N/A	NADP
nadp_m17	#N/A	#N/A	#N/A	NADP
nadp_m18	#N/A	#N/A	#N/A	NADP
nadp_m19	#N/A	#N/A	#N/A	NADP
nadp_m20	#N/A	#N/A	#N/A	NADP
nadp_m21	#N/A	#N/A	#N/A	NADP
nadh_m1	#N/A	#N/A	#N/A	NADH
nadh_m2	#N/A	#N/A	#N/A	NADH
nadh_m3	#N/A	#N/A	#N/A	NADH
nadh_m4	#N/A	#N/A	#N/A	NADH
nadh_m9	#N/A	#N/A	#N/A	NADH
nadh_m13	#N/A	#N/A	#N/A	NADH
nadh_m14	#N/A	#N/A	#N/A	NADH
nadh_m15	#N/A	#N/A	#N/A	NADH
nadh_m16	#N/A	#N/A	#N/A	NADH
nadh_m17	#N/A	#N/A	#N/A	NADH
nadh_m18	#N/A	#N/A	#N/A	NADH
nadh_m19	#N/A	#N/A	#N/A	NADH
nadh_m20	#N/A	#N/A	#N/A	NADH
nadh_m21	#N/A	#N/A	#N/A	NADH
nad_m3	#N/A	#N/A	#N/A	NAD
nad_m4	#N/A	#N/A	#N/A	NAD
nad_m9	#N/A	#N/A	#N/A	NAD
nad_m14	#N/A	#N/A	#N/A	NAD
nad_m15	#N/A	#N/A	#N/A	NAD
nad_m16	#N/A	#N/A	#N/A	NAD
nad_m17	#N/A	#N/A	#N/A	NAD
nad_m18	#N/A	#N/A	#N/A	NAD
nad_m19	#N/A	#N/A	#N/A	NAD
nad_m20	#N/A	#N/A	#N/A	NAD
nad_m21	#N/A	#N/A	#N/A	NAD
myr_d27_m0	#N/A	#N/A	#N/A	internal standard
myr_d27_m1	#N/A	#N/A	#N/A	internal standard
myr_d27_m2	#N/A	#N/A	#N/A	internal standard
myr_d27_m3	#N/A	#N/A	#N/A	internal standard
myr_d27_m4	#N/A	#N/A	#N/A	internal standard
myr_d27_m5	#N/A	#N/A	#N/A	internal standard
myr_d27_m6	#N/A	#N/A	#N/A	internal standard
myr_d27_m7	#N/A	#N/A	#N/A	internal standard
myr_d27_m8	#N/A	#N/A	#N/A	internal standard
myr_d27_m9	#N/A	#N/A	#N/A	internal standard
myr_d27_m10	#N/A	#N/A	#N/A	internal standard
myr_d27_m11	#N/A	#N/A	#N/A	internal standard
myr_d27_m12	#N/A	#N/A	#N/A	internal standard
myr_d27_m13	#N/A	#N/A	#N/A	internal standard
myr_d27_m14	#N/A	#N/A	#N/A	internal standard
myr_m2	#N/A	#N/A	#N/A	myristic acid
myr_m3	#N/A	#N/A	#N/A	myristic acid
myr_m4	#N/A	#N/A	#N/A	myristic acid
myr_m5	#N/A	#N/A	#N/A	myristic acid
myr_m6	#N/A	#N/A	#N/A	myristic acid
myr_m7	#N/A	#N/A	#N/A	myristic acid
myr_m8	#N/A	#N/A	#N/A	myristic acid
myr_m9	#N/A	#N/A	#N/A	myristic acid
myr_m10	#N/A	#N/A	#N/A	myristic acid
myr_m11	#N/A	#N/A	#N/A	myristic acid
myr_m12	#N/A	#N/A	#N/A	myristic acid
myr_m13	#N/A	#N/A	#N/A	myristic acid
myr_m14	#N/A	#N/A	#N/A	myristic acid
metsox_m0	#N/A	#N/A	#N/A	methionine sulfoxide
metsox_m1	#N/A	#N/A	#N/A	methionine sulfoxide
metsox_m2	#N/A	#N/A	#N/A	methionine sulfoxide
metsox_m3	#N/A	#N/A	#N/A	methionine sulfoxide
metsox_m4	#N/A	#N/A	#N/A	methionine sulfoxide
metsox_m5	#N/A	#N/A	#N/A	methionine sulfoxide
val_m0	#N/A	#N/A	#N/A	valine
val_m1	#N/A	#N/A	#N/A	valine
val_m2	#N/A	#N/A	#N/A	valine
val_m3	#N/A	#N/A	#N/A	valine
val_m4	#N/A	#N/A	#N/A	valine
val_m5	#N/A	#N/A	#N/A	valine
tyr_m0	#N/A	#N/A	#N/A	tyrosine
tyr_m1	#N/A	#N/A	#N/A	tyrosine
tyr_m2	#N/A	#N/A	#N/A	tyrosine
tyr_m3	#N/A	#N/A	#N/A	tyrosine
tyr_m4	#N/A	#N/A	#N/A	tyrosine
tyr_m5	#N/A	#N/A	#N/A	tyrosine
tyr_m6	#N/A	#N/A	#N/A	tyrosine
tyr_m7	#N/A	#N/A	#N/A	tyrosine
tyr_m8	#N/A	#N/A	#N/A	tyrosine
tyr_m9	#N/A	#N/A	#N/A	tyrosine
trp_m1	#N/A	#N/A	#N/A	tryptophan
trp_m2	#N/A	#N/A	#N/A	tryptophan
trp_m3	#N/A	#N/A	#N/A	tryptophan
trp_m4	#N/A	#N/A	#N/A	tryptophan
trp_m5	#N/A	#N/A	#N/A	tryptophan
trp_m6	#N/A	#N/A	#N/A	tryptophan
trp_m7	#N/A	#N/A	#N/A	tryptophan
trp_m8	#N/A	#N/A	#N/A	tryptophan
trp_m9	#N/A	#N/A	#N/A	tryptophan
trp_m10	#N/A	#N/A	#N/A	tryptophan
trp_m11	#N/A	#N/A	#N/A	tryptophan
thr_m1	#N/A	#N/A	#N/A	threonine
thr_m2	#N/A	#N/A	#N/A	threonine
thr_m3	#N/A	#N/A	#N/A	threonine
thr_m4	#N/A	#N/A	#N/A	threonine
phe_m1	#N/A	#N/A	#N/A	phenylalanine
phe_m2	#N/A	#N/A	#N/A	phenylalanine
phe_m3	#N/A	#N/A	#N/A	phenylalanine
phe_m4	#N/A	#N/A	#N/A	phenylalanine
phe_m5	#N/A	#N/A	#N/A	phenylalanine
phe_m6	#N/A	#N/A	#N/A	phenylalanine
phe_m7	#N/A	#N/A	#N/A	phenylalanine
phe_m8	#N/A	#N/A	#N/A	phenylalanine
phe_m9	#N/A	#N/A	#N/A	phenylalanine
met_m1	#N/A	#N/A	#N/A	methionine
met_m2	#N/A	#N/A	#N/A	methionine
met_m5	#N/A	#N/A	#N/A	methionine
lys_m1	#N/A	#N/A	#N/A	lysine
lys_m2	#N/A	#N/A	#N/A	lysine
lys_m3	#N/A	#N/A	#N/A	lysine
lys_m4	#N/A	#N/A	#N/A	lysine
lys_m5	#N/A	#N/A	#N/A	lysine
lys_m6	#N/A	#N/A	#N/A	lysine
leu_m3	#N/A	#N/A	#N/A	leucine
leu_m4	#N/A	#N/A	#N/A	leucine
leu_m5	#N/A	#N/A	#N/A	leucine
leu_m6	#N/A	#N/A	#N/A	leucine
lac_m2	#N/A	#N/A	#N/A	lactate
ile_m3	#N/A	#N/A	#N/A	isoleucine
ile_m4	#N/A	#N/A	#N/A	isoleucine
ile_m5	#N/A	#N/A	#N/A	isoleucine
ile_m6	#N/A	#N/A	#N/A	isoleucine
gln_m3	#N/A	#N/A	#N/A	glutamine
gln_m4	#N/A	#N/A	#N/A	glutamine
gln_m5	#N/A	#N/A	#N/A	glutamine
cys_m0	#N/A	#N/A	#N/A	cysteine
cys_m1	#N/A	#N/A	#N/A	cysteine
cys_m2	#N/A	#N/A	#N/A	cysteine
cys_m3	#N/A	#N/A	#N/A	cysteine
asn_m1	#N/A	#N/A	#N/A	asparagine
asn_m4	#N/A	#N/A	#N/A	asparagine
arg_m0	#N/A	#N/A	#N/A	arginine
arg_m1	#N/A	#N/A	#N/A	arginine
arg_m2	#N/A	#N/A	#N/A	arginine
arg_m3	#N/A	#N/A	#N/A	arginine
arg_m4	#N/A	#N/A	#N/A	arginine
arg_m5	#N/A	#N/A	#N/A	arginine
arg_m6	#N/A	#N/A	#N/A	arginine
ala_m2	#N/A	#N/A	#N/A	alanine
ita_m1	#N/A	#N/A	#N/A	itaconate
ita_m4	#N/A	#N/A	#N/A	itaconate
ita_m5	#N/A	#N/A	#N/A	itaconate
gtp_m0	#N/A	#N/A	#N/A	GTP
gtp_m2	#N/A	#N/A	#N/A	GTP
gtp_m5	#N/A	#N/A	#N/A	GTP
gtp_m8	#N/A	#N/A	#N/A	GTP
gtp_m9	#N/A	#N/A	#N/A	GTP
gtp_m10	#N/A	#N/A	#N/A	GTP
gly_m1	#N/A	#N/A	#N/A	glycine
gthrd_m7	#N/A	#N/A	#N/A	glutathione (GSH)
gthrd_m8	#N/A	#N/A	#N/A	glutathione (GSH)
gthrd_m9	#N/A	#N/A	#N/A	glutathione (GSH)
g6p_m1	#N/A	#N/A	#N/A	glucose-6-p
g6p_m3	#N/A	#N/A	#N/A	glucose-6-p
g6p_m4	#N/A	#N/A	#N/A	glucose-6-p
g6p_m5	#N/A	#N/A	#N/A	glucose-6-p
g6p_m6	#N/A	#N/A	#N/A	glucose-6-p
gmp_m0	#N/A	#N/A	#N/A	GMP
gmp_m1	#N/A	#N/A	#N/A	GMP
gmp_m2	#N/A	#N/A	#N/A	GMP
gmp_m3	#N/A	#N/A	#N/A	GMP
gmp_m4	#N/A	#N/A	#N/A	GMP
gmp_m5	#N/A	#N/A	#N/A	GMP
gmp_m6	#N/A	#N/A	#N/A	GMP
gmp_m7	#N/A	#N/A	#N/A	GMP
gmp_m8	#N/A	#N/A	#N/A	GMP
gmp_m9	#N/A	#N/A	#N/A	GMP
gmp_m10	#N/A	#N/A	#N/A	GMP
gdp_m0	#N/A	#N/A	#N/A	GDP
gdp_m1	#N/A	#N/A	#N/A	GDP
gdp_m2	#N/A	#N/A	#N/A	GDP
gdp_m3	#N/A	#N/A	#N/A	GDP
gdp_m4	#N/A	#N/A	#N/A	GDP
gdp_m5	#N/A	#N/A	#N/A	GDP
gdp_m6	#N/A	#N/A	#N/A	GDP
gdp_m7	#N/A	#N/A	#N/A	GDP
gdp_m8	#N/A	#N/A	#N/A	GDP
gdp_m9	#N/A	#N/A	#N/A	GDP
gdp_m10	#N/A	#N/A	#N/A	GDP
fum_m0	#N/A	#N/A	#N/A	fumarate
fum_m1	#N/A	#N/A	#N/A	fumarate
fum_m2	#N/A	#N/A	#N/A	fumarate
fum_m3	#N/A	#N/A	#N/A	fumarate
fum_m4	#N/A	#N/A	#N/A	fumarate
f6p_m1	#N/A	#N/A	#N/A	fructose-6-p
f6p_m3	#N/A	#N/A	#N/A	fructose-6-p
f6p_m4	#N/A	#N/A	#N/A	fructose-6-p
f6p_m5	#N/A	#N/A	#N/A	fructose-6-p
fdp_m1	#N/A	#N/A	#N/A	fructose-1,6-p
fdp_m2	#N/A	#N/A	#N/A	fructose-1,6-p
fdp_m4	#N/A	#N/A	#N/A	fructose-1,6-p
fdp_m5	#N/A	#N/A	#N/A	fructose-1,6-p
dhap_m0	#N/A	#N/A	#N/A	dihydroxyacetone phosphate
dhap_m1	#N/A	#N/A	#N/A	dihydroxyacetone phosphate
dhap_m2	#N/A	#N/A	#N/A	dihydroxyacetone phosphate
dhap_m3	#N/A	#N/A	#N/A	dihydroxyacetone phosphate
g3p_m1	#N/A	#N/A	#N/A	glyceraldehyde-3-p
g3p_m3	#N/A	#N/A	#N/A	glyceraldehyde-3-p
ctp_m0	#N/A	#N/A	#N/A	CTP
ctp_m1	#N/A	#N/A	#N/A	CTP
ctp_m2	#N/A	#N/A	#N/A	CTP
ctp_m3	#N/A	#N/A	#N/A	CTP
ctp_m5	#N/A	#N/A	#N/A	CTP
ctp_m7	#N/A	#N/A	#N/A	CTP
ctp_m8	#N/A	#N/A	#N/A	CTP
ctp_m9	#N/A	#N/A	#N/A	CTP
coa_m1	#N/A	#N/A	#N/A	CoA
coa_m2	#N/A	#N/A	#N/A	CoA
coa_m3	#N/A	#N/A	#N/A	CoA
coa_m4	#N/A	#N/A	#N/A	CoA
coa_m5	#N/A	#N/A	#N/A	CoA
coa_m6	#N/A	#N/A	#N/A	CoA
coa_m7	#N/A	#N/A	#N/A	CoA
coa_m8	#N/A	#N/A	#N/A	CoA
coa_m9	#N/A	#N/A	#N/A	CoA
coa_m10	#N/A	#N/A	#N/A	CoA
coa_m11	#N/A	#N/A	#N/A	CoA
coa_m12	#N/A	#N/A	#N/A	CoA
coa_m13	#N/A	#N/A	#N/A	CoA
coa_m14	#N/A	#N/A	#N/A	CoA
coa_m15	#N/A	#N/A	#N/A	CoA
coa_m16	#N/A	#N/A	#N/A	CoA
coa_m17	#N/A	#N/A	#N/A	CoA
coa_m18	#N/A	#N/A	#N/A	CoA
coa_m19	#N/A	#N/A	#N/A	CoA
coa_m20	#N/A	#N/A	#N/A	CoA
coa_m21	#N/A	#N/A	#N/A	CoA
cit_m1	#N/A	#N/A	#N/A	citrate
cit_m3	#N/A	#N/A	#N/A	citrate
cit_m4	#N/A	#N/A	#N/A	citrate
cit_m5	#N/A	#N/A	#N/A	citrate
cit_m6	#N/A	#N/A	#N/A	citrate
cmp_m0	#N/A	#N/A	#N/A	CMP
cmp_m1	#N/A	#N/A	#N/A	CMP
cmp_m2	#N/A	#N/A	#N/A	CMP
cmp_m3	#N/A	#N/A	#N/A	CMP
cmp_m4	#N/A	#N/A	#N/A	CMP
cmp_m5	#N/A	#N/A	#N/A	CMP
cmp_m6	#N/A	#N/A	#N/A	CMP
cmp_m7	#N/A	#N/A	#N/A	CMP
cmp_m8	#N/A	#N/A	#N/A	CMP
cmp_m9	#N/A	#N/A	#N/A	CMP
cdp_m1	#N/A	#N/A	#N/A	CDP
cdp_m2	#N/A	#N/A	#N/A	CDP
cdp_m3	#N/A	#N/A	#N/A	CDP
cdp_m4	#N/A	#N/A	#N/A	CDP
cdp_m6	#N/A	#N/A	#N/A	CDP
cdp_m7	#N/A	#N/A	#N/A	CDP
cdp_m8	#N/A	#N/A	#N/A	CDP
cdp_m9	#N/A	#N/A	#N/A	CDP
arachd_m1	#N/A	#N/A	#N/A	arachidonic acid
arachd_m2	#N/A	#N/A	#N/A	arachidonic acid
arachd_m3	#N/A	#N/A	#N/A	arachidonic acid
arachd_m6	#N/A	#N/A	#N/A	arachidonic acid
arachd_m8	#N/A	#N/A	#N/A	arachidonic acid
arachd_m10	#N/A	#N/A	#N/A	arachidonic acid
arachd_m15	#N/A	#N/A	#N/A	arachidonic acid
arachd_m16	#N/A	#N/A	#N/A	arachidonic acid
arachd_m17	#N/A	#N/A	#N/A	arachidonic acid
arachd_m18	#N/A	#N/A	#N/A	arachidonic acid
arachd_m19	#N/A	#N/A	#N/A	arachidonic acid
arachd_m20	#N/A	#N/A	#N/A	arachidonic acid
atp_m3	#N/A	#N/A	#N/A	ATP
atp_m4	#N/A	#N/A	#N/A	ATP
atp_m9	#N/A	#N/A	#N/A	ATP
atp_m10	#N/A	#N/A	#N/A	ATP
amp_m0	#N/A	#N/A	#N/A	AMP
amp_m1	#N/A	#N/A	#N/A	AMP
amp_m2	#N/A	#N/A	#N/A	AMP
amp_m3	#N/A	#N/A	#N/A	AMP
amp_m4	#N/A	#N/A	#N/A	AMP
amp_m5	#N/A	#N/A	#N/A	AMP
amp_m6	#N/A	#N/A	#N/A	AMP
amp_m7	#N/A	#N/A	#N/A	AMP
amp_m8	#N/A	#N/A	#N/A	AMP
amp_m9	#N/A	#N/A	#N/A	AMP
amp_m10	#N/A	#N/A	#N/A	AMP
accoa_m0	#N/A	#N/A	#N/A	acetyl-CoA
accoa_m1	#N/A	#N/A	#N/A	acetyl-CoA
accoa_m2	#N/A	#N/A	#N/A	acetyl-CoA
accoa_m3	#N/A	#N/A	#N/A	acetyl-CoA
accoa_m4	#N/A	#N/A	#N/A	acetyl-CoA
accoa_m6	#N/A	#N/A	#N/A	acetyl-CoA
accoa_m8	#N/A	#N/A	#N/A	acetyl-CoA
accoa_m9	#N/A	#N/A	#N/A	acetyl-CoA
accoa_m10	#N/A	#N/A	#N/A	acetyl-CoA
accoa_m11	#N/A	#N/A	#N/A	acetyl-CoA
accoa_m12	#N/A	#N/A	#N/A	acetyl-CoA
accoa_m13	#N/A	#N/A	#N/A	acetyl-CoA
accoa_m14	#N/A	#N/A	#N/A	acetyl-CoA
accoa_m15	#N/A	#N/A	#N/A	acetyl-CoA
accoa_m16	#N/A	#N/A	#N/A	acetyl-CoA
accoa_m17	#N/A	#N/A	#N/A	acetyl-CoA
accoa_m18	#N/A	#N/A	#N/A	acetyl-CoA
accoa_m19	#N/A	#N/A	#N/A	acetyl-CoA
accoa_m20	#N/A	#N/A	#N/A	acetyl-CoA
accoa_m21	#N/A	#N/A	#N/A	acetyl-CoA
accoa_m22	#N/A	#N/A	#N/A	acetyl-CoA
accoa_m23	#N/A	#N/A	#N/A	acetyl-CoA
adp_m1	#N/A	#N/A	#N/A	ADP
adp_m2	#N/A	#N/A	#N/A	ADP
adp_m4	#N/A	#N/A	#N/A	ADP
adp_m8	#N/A	#N/A	#N/A	ADP
adp_m9	#N/A	#N/A	#N/A	ADP
adp_m10	#N/A	#N/A	#N/A	ADP
p3g_m0	#N/A	#N/A	#N/A	3-phosphoglycerate
p3g_m1	#N/A	#N/A	#N/A	3-phosphoglycerate
p3g_m2	#N/A	#N/A	#N/A	3-phosphoglycerate
p3g_m3	#N/A	#N/A	#N/A	3-phosphoglycerate
